# Culture volume influences the dynamics of adaptation under long-term stationary phase

**DOI:** 10.1101/2020.08.13.249599

**Authors:** Jonathan Gross, Sarit Avrani, Sophia Katz, Ruth Hershberg

**Affiliations:** Rachel & Menachem Mendelovitch Evolutionary Processes of Mutation & Natural Selection Research Laboratory, Department of Genetics and Developmental Biology, the Ruth and Bruce Rappaport Faculty of Medicine, Technion-Israel Institute of Technology, Haifa 31096, Israel; The Department of Evolutionary and Environmental Biology and the Institute of Evolution, University of Haifa

## Abstract

*Escherichia coli* and many other bacterial species, which are incapable of sporulation, can nevertheless survive within resource exhausted media by entering a state termed long-term stationary phase (LTSP). We have previously shown that *E. coli* populations adapt genetically under LTSP in an extremely convergent manner. Here we examine how the dynamics of LTSP genetic adaptation are influenced by varying a single parameter of the experiment - culture volume. We find that culture volume affects survival under LTSP, with viable counts decreasing as volumes increase. Across all volumes, mutations accumulate with time, and the majority of mutations accumulated demonstrate signals of being adaptive. However, positive selection appears to affect mutation accumulation more strongly at higher, compared to lower volumes. Finally, we find that several similar genes are likely involved in adaptation across volumes. However, the specific mutations within these genes that contribute to adaptation can vary in a consistent manner. Combined, our results demonstrate how varying a single parameter of an evolutionary experiment can substantially influence the dynamics of observed adaptation.
