## Supplementary material for "Culture volume influences the dynamics of adaptation under long-term stationary phase": Table S1

### Sheet: 4ml
Time-Point	Population	Clone #	Average Coverage	stdev coverage	# of mutation identified (Excluding ancestral mutations)	A mutator?
11	1	1	32.994	23.78	1	0
11	1	2	27.037	20.333	0	0
11	1	3	25.213	17.983	0	0
11	1	4	37.355	26.815	1	0
11	1	5	34.769	25.382	0	0
11	1	6	40.181	29.101	0	0
11	1	7	43.343	31.59	0	0
11	1	8	35.51	25.605	0	0
11	1	9	33.227	24.128	0	0
11	1	10	25.548	18.735	0	0
22	1	1	7.795	6.305	1	0
22	1	2	8.254	6.731	0	0
22	1	3	33.175	24.777	1	0
22	1	4	36.493	26.737	1	0
22	1	5	35.445	26.018	1	0
22	1	6	31.034	23.112	2	0
22	1	7	37.426	26.474	1	0
22	1	8	33.496	23.887	0	0
22	1	9	17.012	30.509	1	0
22	1	10	34.295	59.005	0	0
64	1	1	37.776	26.587	3	0
64	1	2	27.982	42.773	2	0
64	1	3	31.354	36.739	2	0
64	1	4	46	32.81	2	0
64	1	5	38.296	29.093	2	0
64	1	6	32.607	23.935	2	0
64	1	7	43.249	31.727	3	0
64	1	8	49.388	35.455	5	0
64	1	9	43.92	33.157	3	0
64	1	10	54.757	39.486	2	0
11	2	1	34.517	24.598	0	0
11	2	2	31.417	22.038	2	0
11	2	3	32.444	23.321	0	0
11	2	4	38.493	27.797	1	0
11	2	5	40.76	29.026	1	0
11	2	6	34.718	24.152	0	0
11	2	7	26.731	19.739	0	0
11	2	8	24.062	17.796	1	0
11	2	9	28.576	20.743	2	0
11	2	10	32.248	23.19	1	0
22	2	1	35.27	65.919	0	0
22	2	2	35.114	26.69	1	0
22	2	3	46.156	32.013	2	0
22	2	4	41.344	30.575	1	0
22	2	5	44.082	31.096	2	0
22	2	6	39.494	28.001	1	0
22	2	7	39.728	29.023	1	0
22	2	8	34.509	25.381	1	0
22	2	9	34.67	24.597	1	0
22	2	10	39.129	59.743	0	0
64	2	1	42.951	30.913	2	0
64	2	2	36.619	24.888	3	0
64	2	3	109.581	76.756	3	0
64	2	4	44.952	30.235	3	0
64	2	5	39.289	28.157	2	0
64	2	6	45.286	32.218	4	0
64	2	7	13.171	9.803	2	0
64	2	8	34.581	24.467	3	0
64	2	9	53.36	37.626	2	0
64	2	10	35.402	25.943	3	0
11	3	1	31.779	22.813	1	0
11	3	2	48.861	33.332	1	0
11	3	3	55.701	59.319	0	0
11	3	4	45.653	30.736	0	0
11	3	5	41.395	29.155	1	0
11	3	6	33.204	23.479	1	0
11	3	7	34.942	45.608	0	0
11	3	8	37.522	28.529	1	0
11	3	9	38.819	27.543	0	0
11	3	10	41.962	29.472	1	0
22	3	1	40.776	30.055	1	0
22	3	2	34.803	25.546	1	0
22	3	3	36.63	26.792	1	0
22	3	4	34.239	24.231	1	0
22	3	5	37.663	26.58	1	0
22	3	6	33.894	23.993	1	0
22	3	7	35.304	25.559	1	0
22	3	8	43.432	30.67	1	0
22	3	9	32.47	45.412	0	0
22	3	10	36.805	26.315	1	0
64	3	1	63.333	40.784	2	0
64	3	2	36.202	25.013	2	0
64	3	6	36.573	25.864	3	0
64	3	7	49.362	35.03	3	0
64	3	8	39.889	27.563	2	0
64	3	9	28.144	20.898	2	0
64	3	10	43.874	31.543	1	0
64	3	11	43.001	29.72	2	0
64	3	12	34.718	24.582	2	0
11	4	1	41.629	30.136	2	0
11	4	2	44.23	30.04	2	0
11	4	3	37.02	26.051	0	0
11	4	4	28.967	21.138	0	0
11	4	5	46.193	32.438	2	0
11	4	6	31.705	22.8	2	0
11	4	7	34.248	24.573	0	0
11	4	8	70.412	48.213	0	0
11	4	9	46.555	33.531	2	0
11	4	10	42.671	30.451	3	0
22	4	1	41.13	29.17	1	0
22	4	2	35.12	24.863	1	0
22	4	3	30.172	24.085	1	0
22	4	4	27.747	20.436	1	0
22	4	5	38.546	28.209	1	0
22	4	6	36.967	27.113	2	0
22	4	7	21.531	23.82	0	0
22	4	8	25.822	19.53	0	0
22	4	9	27.728	21.595	0	0
22	4	10	25.235	19.16	0	0
64	4	1	47.135	32.093	4	0
64	4	2	37.805	26.519	4	0
64	4	3	37.299	26.498	4	0
64	4	4	36.818	45.073	1	0
64	4	5	72.129	46.863	4	0
64	4	6	11.601	14.37	2	0
64	4	7	27.738	19.344	2	0
64	4	8	50.389	33.925	1	0
64	4	9	41.98	30.153	1	0
64	4	10	51.293	36.006	1	0
11	5	1	43.004	30.575	1	0
11	5	2	30.596	21.247	1	0
11	5	3	38.04	26.27	1	0
11	5	4	41.317	28.87	1	0
11	5	5	39.583	27.722	0	0
11	5	6	45.234	31.867	1	0
11	5	7	48.037	33.662	0	0
11	5	8	35.156	24.552	1	0
11	5	9	38.932	27.486	1	0
11	5	10	10.167	7.936	0	0

### Sheet: 40ml
Time-Point	Population	Clone #	Average Coverage	stdev coverage	# of mutation identified (Excluding ancestral mutations)	A mutator?
11	1	1	29.893	21.886	0	0
11	1	2	26.981	19.712	0	0
11	1	3	22.872	16.905	1	0
11	1	4	16.459	12.554	1	0
11	1	5	20.133	15.649	1	0
11	1	6	22.902	17.363	1	0
11	1	7	28.834	21.511	2	0
11	1	8	10.416	8.167	0	0
11	1	9	8.493	7.03	0	0
11	1	10	7.351	6.254	1	0
22	1	1	21.178	30.979	1	0
22	1	2	22.16	43.057	1	0
22	1	3	23.305	16.692	2	0
22	1	4	28.964	56.045	1	0
22	1	6	25.469	18.667	3	0
22	1	8	37.177	27.382	2	0
22	1	9	33.574	24.838	3	0
22	1	10	32.275	22.994	3	0
22	1	11	25.71	18.764	1	0
64	1	1	42.424	30.595	5	0
64	1	2	29.623	22.223	4	0
64	1	3	27.927	20.233	3	0
64	1	4	41.728	29.249	4	0
64	1	5	37.872	27.285	4	0
64	1	6	59.709	41.254	3	0
64	1	7	44.746	30.829	4	0
64	1	8	40.698	29.709	3	0
64	1	9	48.117	33.022	3	0
64	1	10	50.889	36.364	4	0
11	2	1	8.302	6.837	1	0
11	2	2	6.008	5.271	0	0
11	2	3	7.812	6.279	1	0
11	2	4	15.243	11.674	1	0
11	2	5	7.264	6.019	1	0
11	2	6	8.225	6.944	1	0
11	2	7	22.472	17.882	1	0
11	2	8	23.199	18.003	1	0
11	2	9	22.206	17.365	1	0
11	2	10	15.613	11.597	0	0
22	2	1	30.727	22.17	2	0
22	2	2	31.714	23.471	2	0
22	2	3	39.462	28.416	2	0
22	2	4	64.261	45.177	2	0
22	2	5	33.857	24.218	2	0
22	2	6	28.507	20.196	2	0
22	2	7	25.936	18.794	2	0
22	2	8	23.455	17.093	2	0
22	2	9	35.349	24.978	3	0
22	2	10	22.182	16.14	2	0
64	2	1	35.967	37.625	3	0
64	2	2	39.897	29.069	2	0
64	2	3	29.925	32.728	3	0
64	2	4	47.614	32.675	5	0
64	2	5	38.373	40.405	1	0
64	2	6	17.003	12.824	2	0
64	2	7	57.297	58.407	3	0
64	2	8	67.955	45.404	4	0
64	2	9	53.764	55.824	2	0
64	2	10	54.384	39.142	3	0
11	3	1	22.259	17.147	3	0
11	3	2	22.213	17.438	3	0
11	3	3	40.218	30.265	1	0
11	3	4	24.188	19.17	3	0
11	3	5	30.43	23.971	3	0
11	3	6	23.311	18.36	3	0
11	3	7	24.712	19.491	3	0
11	3	8	13.568	11.608	1	0
11	3	9	26.111	20.389	1	0
11	3	10	28.701	22.333	4	0
22	3	1	22.254	17.124	1	0
22	3	2	29.954	21.209	1	0
22	3	3	33.539	24.87	1	0
22	3	4	28.509	20.796	1	0
22	3	5	26.533	19.29	2	0
22	3	6	24.788	17.87	1	0
22	3	7	43.82	30.044	1	0
22	3	8	27.759	40.045	0	0
22	3	9	29.521	21.979	1	0
22	3	10	34.383	25.174	1	0
64	3	1	36.246	28.313	4	0
64	3	2	29.843	23.157	3	0
64	3	3	28.563	21.07	4	0
64	3	4	51.318	36.572	1	0
64	3	5	63.171	45.651	2	0
64	3	6	54.499	37.893	2	0
64	3	7	47.298	33.076	2	0
64	3	8	40.66	29.311	1	0
64	3	9	49.265	33.757	1	0
64	3	10	44.444	31.703	1	0
11	4	1	27.74	21.768	1	0
11	4	2	45.407	33.135	2	0
11	4	6	26.302	20.007	1	0
11	4	7	32.214	57.25	0	0
11	4	8	34.875	25.937	1	0
11	4	9	25.91	20.484	1	0
11	4	10	40.757	30.287	2	0
22	4	1	34.703	25.49	1	0
22	4	2	30.598	21.938	2	0
22	4	3	28.687	20.56	2	0
22	4	4	21.647	15.552	2	0
22	4	5	31.148	22.145	3	0
22	4	6	32.281	23.869	1	0
22	4	7	27.927	20.337	2	0
22	4	8	33.741	25.108	1	0
22	4	9	41.09	30.066	1	0
22	4	10	35.393	25.613	1	0
64	4	1	44.223	30.252	4	0
64	4	2	35.424	25.076	4	0
64	4	3	24.183	17.646	4	0
64	4	4	50.596	35.279	3	0
64	4	5	48.307	35.292	5	0
64	4	6	51.692	36.92	3	0
64	4	7	64.049	44.747	5	0
64	4	8	65.099	45.259	5	0
64	4	9	57.303	39.424	4	0
64	4	10	62.996	45.736	4	0
11	5	1	46.97	31.443	2	0
11	5	2	32.605	23.02	2	0
11	5	3	36.282	25.461	1	0
11	5	4	26.149	18.305	2	0
11	5	5	41.727	30.228	1	0
11	5	6	35.858	24.714	2	0
11	5	7	44.426	29.991	2	0
11	5	8	48.236	33.122	1	0
11	5	9	26.554	18.049	2	0
11	5	10	29.699	21.664	2	0

### Sheet: 400ml
Time-Point	Population	Clone #	Average Coverage	stdev coverage	# of mutation identified (Excluding ancestral mutations)	A mutator?
11	1	1	28.547	22.352	2	0
11	1	2	42.286	32.822	1	0
11	1	3	51.806	39.178	1	0
11	1	4	20.435	16.849	2	0
11	1	5	27.804	22.984	2	0
11	1	6	57.58	45.078	1	0
11	1	7	53.861	40.049	1	0
11	1	8	40.317	32.219	2	0
11	1	9	11.126	9.768	1	0
11	1	10	23.227	19.013	1	0
22	1	1	39.595	31.251	3	0
22	1	2	16.268	13.437	2	0
22	1	3	25.731	21.345	3	0
22	1	4	47.271	35.97	3	0
22	1	5	37.082	29.214	3	0
22	1	6	35.26	28.323	4	0
22	1	7	38.386	30.718	3	0
22	1	8	37.645	30.214	3	0
22	1	9	21.071	17.617	3	0
22	1	10	14.281	12.378	3	0
22	1	11	19.493	15.924	3	0
64	1	1	79.119	63.214	5	0
64	1	2	25.94	21.8	5	0
64	1	3	61.408	50.117	5	0
64	1	4	66.582	54.126	5	0
64	1	5	62.803	50.363	5	0
64	1	6	39.994	32.054	5	0
64	1	7	25.805	20.806	5	0
64	1	8	54.447	43.142	5	0
64	1	9	52.093	42.244	7	0
64	1	10	30.81	26.37	6	0
11	2	2	15.116	12.871	2	0
11	2	3	17.016	13.911	2	0
11	2	4	17.371	13.397	1	0
11	2	5	14.789	12.303	3	0
11	2	6	18.805	15.016	1	0
11	2	7	25.054	19.404	2	0
11	2	8	30.873	23.042	1	0
11	2	9	19.6	15.694	3	0
11	2	10	19.516	15.382	1	0
22	2	1	27.691	19.633	16	1
22	2	2	27.409	19.29	8	1
22	2	3	38.036	26.98	10	1
22	2	4	16.163	12.036	8	1
22	2	5	36.2	25.819	9	1
22	2	6	37.587	27.382	12	1
22	2	7	33.025	23.998	12	1
22	2	8	50.489	34.542	12	1
22	2	9	34.787	25.431	9	1
22	2	10	35.934	25.803	9	1
64	2	1	32.319	23.395	13	1
64	2	2	37.117	28.915	15	1
64	2	3	35.783	25.85	5	0
64	2	4	27.92	22.359	15	1
64	2	5	24.785	18.093	7	0
64	2	6	40.235	73.951	3	0
64	2	7	27.67	20.755	6	0
64	2	8	25.25	19.007	5	0
64	2	9	40.041	28.081	8	0
64	2	10	30.457	21.398	6	0
11	3	1	24.417	18.186	1	0
11	3	2	15.456	12.198	2	0
11	3	3	13.715	10.512	1	0
11	3	4	34.762	26.224	2	0
11	3	5	35.456	25.286	1	0
11	3	6	30.185	23.033	1	0
11	3	7	19.523	15.245	2	0
11	3	8	27.94	20.321	1	0
11	3	9	17.134	12.654	1	0
11	3	10	24.536	17.977	1	0
64	3	1	21.778	16.012	7	0
64	3	2	43.943	30.844	4	0
64	3	3	45.782	33.343	11	1
64	3	4	55.784	42.165	9	1
64	3	5	36.974	27.99	5	0
64	3	6	27.427	21.895	3	0
64	3	7	39.119	28.652	11	1
64	3	8	56.226	39.42	5	0
64	3	9	26.935	20.622	4	0
64	3	10	73.469	52.128	4	0
11	4	1	22.872	16.045	1	0
11	4	2	23.665	18.21	2	0
11	4	3	28.983	21.458	1	0
11	4	4	39.112	28.564	1	0
11	4	6	9.726	7.668	1	0
11	4	7	6.394	5.373	1	0
11	4	9	8.786	6.929	1	0
11	4	10	8.832	6.949	1	0
22	4	1	40.191	29.639	3	0
22	4	2	18.119	13.745	4	0
22	4	3	38.905	27.2	4	0
22	4	4	42.679	30.288	4	0
22	4	5	35.761	25.964	4	0
22	4	6	58.026	40.614	4	0
22	4	7	21.379	16.572	4	0
22	4	8	27.85	21.47	4	0
22	4	9	40.291	28.775	4	0
22	4	10	25.722	19.455	4	0
64	4	1	33.456	25.701	15	1
64	4	2	25.92	19.383	12	1
64	4	3	26.691	20.717	12	1
64	4	4	42.031	31.363	20	1
64	4	5	40.971	29.803	14	1
64	4	6	51.247	36.906	19	1
64	4	7	39.219	29.456	19	1
64	4	8	50.286	35.914	15	1
64	4	9	38.814	29.358	21	1
64	4	10	36.61	26.493	20	1
11	5	3	30.316	21.394	1	0
11	5	4	24.651	17.969	1	0
11	5	5	87.785	60.56	1	0
11	5	7	22.53	16.584	1	0
11	5	8	19.92	15.382	1	0
11	5	9	25.961	18.538	1	0
11	5	10	46.16	31.644	1	0
64	5	1	42.39	30.017	5	0
64	5	2	14.314	11.245	6	0
64	5	3	30.854	23.037	5	0
64	5	4	24.559	18.434	5	0
64	5	5	19.762	15.07	5	0
64	5	6	37.542	26.04	5	0
64	5	7	32.093	25.283	4	0
64	5	8	46.397	34.728	4	0
64	5	9	32.968	25.466	5	0
64	5	10	15.186	11.686	5	0
